# Microbiota composition and evenness predict survival rate of oysters confronted to Pacific Oyster Mortality Syndrome

**DOI:** 10.1101/378125

**Authors:** Camille Clerissi, Julien de Lorgeril, Bruno Petton, Aude Lucasson, Jean-Michel Escoubas, Yannick Gueguen, Lionel Dégremont, Guillaume Mitta, Eve Toulza

**Author notes:** Corresponding author: Eve Toulza. Mailing address: IHPE UMR 5244, Université de Perpignan via Domitia, 52 Avenue Paul Alduy, F-66860 Perpignan Cedex, France., Camille Clerissi. Mailing address: CRIOBE USR 3278, Université de Perpignan via Domitia, 52 Avenue Paul Alduy, F-66860 Perpignan Cedex, France.

## Abstract

Pacific Oyster Mortality Syndrome (POMS) affects *Crassostrea gigas* oysters worldwide and caused important economic losses. Disease dynamics was recently deciphered and revealed a multiple and progressive infection caused by the *Ostreid herpesvirus* OsHV-1 µVar, triggering an immunosuppression followed by microbiota destabilization and bacteraemia by opportunistic bacterial pathogens. However, it remains unknown if microbiota might participate to oyster protection to POMS, and if microbiota characteristics might be predictive of oyster mortalities. To tackle this issue, we transferred full-sib progenies of resistant and susceptible oyster families from hatchery to the field during a period in favour of POMS. After five days of transplantation, oysters from each family were either sampled for individual microbiota analyses using 16S rRNA gene-metabarcoding or transferred into facilities to record their survival using controlled condition. As expected, all oysters from susceptible families died, and all oysters from the resistant family survived. Quantification of OsHV-1 and bacteria showed that five days of transplantation was long enough to contaminate oysters by POMS, but not for entering the pathogenesis process. Thus, it was possible to compare microbiota characteristics between resistant and susceptible oyster families at the early steps of infection. Strikingly, we found that microbiota evenness and abundances of Cyanobacteria (Subsection III, family I), Mycoplasmataceae, Rhodobacteraceae, and Rhodospirillaceae were significantly different between resistant and susceptible oyster families. We concluded that these microbiota characteristics might predict oyster mortalities.
