## Supplementary Table 1 for "Microbiota composition and evenness predict survival rate of oysters confronted to Pacific Oyster Mortality Syndrome"

### Sheet: Supplementary Table 1
Supplementary Table 1. Number of sequences and OTUs.
Sample	Other name	Total number of raw sequences	Total number of cleaned sequences	Total number of OTUs
SF15.I.R01	AF15-I-R01	38255	20428	1298
SF15.I.R02	AF15-I-R02	39786	18330	1287
SF15.I.R03	AF15-I-R03	32404	15591	1290
SF15.I.R04	AF15-I-R04	31587	14478	1464
SF15.I.R05	AF15-I-R05	37667	21294	1314
SF15.I.R06	AF15-I-R06	28360	13526	1126
SF15.I.R07	AF15-I-R07	36498	16198	2336
SF15.I.R08	AF15-I-R08	34628	17526	1363
SF15.I.R09	AF15-I-R09	37846	18396	1733
SF15.I.R10	AF15-I-R10	34498	21187	1996
SF15.I.R11	AF15-I-R11	37190	11646	1009
SF15.I.R12	AF15-I-R12	32071	18815	1038
SF15.I.R13	AF15-I-R13	38562	13268	1881
SF15.I.R14	AF15-I-R14	37612	19615	664
RF21.I.R01	AF21-I-R01	45240	30995	1877
RF21.I.R02	AF21-I-R02	40069	28978	2066
RF21.I.R03	AF21-I-R03	35134	20910	901
RF21.I.R04	AF21-I-R04	38634	20884	1538
RF21.I.R05	AF21-I-R05	34064	22835	1452
RF21.I.R06	AF21-I-R06	33472	16501	1495
RF21.I.R07	AF21-I-R07	34091	23759	1113
RF21.I.R08	AF21-I-R08	33408	20721	905
RF21.I.R09	AF21-I-R09	43781	17542	1241
RF21.I.R10	AF21-I-R10	31045	20027	772
RF21.I.R11	AF21-I-R11	34693	18100	902
RF21.I.R12	AF21-I-R12	37546	16456	1471
RF21.I.R13	AF21-I-R13	37636	21039	1803
RF21.I.R14	AF21-I-R14	38987	23822	2526
SF32.I.R01	AF32-I-R01	34523	23117	1209
SF32.I.R02	AF32-I-R02	41338	19778	971
SF32.I.R03	AF32-I-R03	37999	9925	1257
SF32.I.R04	AF32-I-R04	41914	15680	1193
SF32.I.R05	AF32-I-R05	41140	20811	913
SF32.I.R06	AF32-I-R06	40945	12413	1630
SF32.I.R07	AF32-I-R07	40129	6195	919
SF32.I.R08	AF32-I-R08	41610	22482	1274
SF32.I.R09	AF32-I-R09	42471	17632	1648
SF32.I.R10	AF32-I-R10	39078	11531	911
SF32.I.R11	AF32-I-R11	42910	20809	1414
SF32.I.R12	AF32-I-R12	40259	26111	646
SF32.I.R13	AF32-I-R13	37517	15973	719
SF32.I.R14	AF32-I-R14	45625	17453	1810
SF15.C.R01	CF15-C-R01	33328	27104	488
SF15.C.R02	CF15-C-R02	36275	29373	476
SF15.C.R03	CF15-C-R03	41215	30838	2363
SF15.C.R04	CF15-C-R04	37713	30438	588
SF15.C.R05	CF15-C-R05	36673	29293	732
SF15.C.R06	CF15-C-R06	34042	28240	610
SF15.C.R07	CF15-C-R07	37555	29660	991
SF15.C.R08	CF15-C-R08	35087	28315	986
SF15.C.R09	CF15-C-R09	35264	27743	904
SF15.C.R10	CF15-C-R10	34971	29094	825
SF15.C.R11	CF15-C-R11	38496	29751	687
SF15.C.R12	CF15-C-R12	29549	23906	1101
SF15.C.R13	CF15-C-R13	36676	30284	881
SF15.C.R14	CF15-C-R14	42053	34442	773
RF21.C.R01	CF21-C-R01	16073	12575	1367
RF21.C.R02	CF21-C-R02	15612	12609	599
RF21.C.R03	CF21-C-R03	15825	12266	562
RF21.C.R04	CF21-C-R04	11394	9325	367
RF21.C.R05	CF21-C-R05	14974	12359	784
RF21.C.R06	CF21-C-R06	13433	10854	574
RF21.C.R07	CF21-C-R07	16386	13479	748
RF21.C.R08	CF21-C-R08	17273	13651	848
RF21.C.R09	CF21-C-R09	17395	14085	694
RF21.C.R10	CF21-C-R10	14700	12231	524
RF21.C.R11	CF21-C-R11	13977	11145	553
RF21.C.R12	CF21-C-R12	13915	11335	589
RF21.C.R13	CF21-C-R13	15171	12230	661
RF21.C.R14	CF21-C-R14	16291	13551	628
SF32.C.R01	CF32-C-R01	42088	33394	549
SF32.C.R02	CF32-C-R02	39741	32346	646
SF32.C.R04	CF32-C-R04	35936	28436	758
SF32.C.R05	CF32-C-R05	42865	32241	1295
SF32.C.R06	CF32-C-R06	39147	32475	678
SF32.C.R07	CF32-C-R07	41353	32243	544
SF32.C.R08	CF32-C-R08	33382	26136	744
SF32.C.R09	CF32-C-R09	39330	31153	779
SF32.C.R10	CF32-C-R10	37940	30441	584
SF32.C.R11	CF32-C-R11	42044	34213	922
SF32.C.R12	CF32-C-R12	39176	31935	1054
SF32.C.R13	CF32-C-R13	45314	35131	940
SF32.C.R14	CF32-C-R14	45555	34993	1443
