## Supplementary Table 3 for "Microbiota composition and evenness predict survival rate of oysters confronted to Pacific Oyster Mortality Syndrome"

### Sheet: Supplementary Table 3
Supplementary Table 3. Metadata and alpha diversity indices.
Sample	Oyster family	Condition	Origin	Observed	Chao1	Evenness	Shannon
SF15.I.R01	SF15	Infectious	Atlantic Ocean	731	1086.845	0.524	3.457
SF15.I.R02	SF15	Infectious	Atlantic Ocean	799	1134.226	0.757	5.057
SF15.I.R03	SF15	Infectious	Atlantic Ocean	786	1201.034	0.594	3.961
SF15.I.R04	SF15	Infectious	Atlantic Ocean	980	1312.959	0.828	5.703
SF15.I.R05	SF15	Infectious	Atlantic Ocean	837	1129.043	0.735	4.948
SF15.I.R06	SF15	Infectious	Atlantic Ocean	731	1014.402	0.542	3.577
SF15.I.R07	SF15	Infectious	Atlantic Ocean	1342	1929.000	0.860	6.195
SF15.I.R08	SF15	Infectious	Atlantic Ocean	847	1110.557	0.633	4.265
SF15.I.R09	SF15	Infectious	Atlantic Ocean	922	1400.402	0.582	3.975
SF15.I.R10	SF15	Infectious	Atlantic Ocean	1037	1622.064	0.678	4.707
SF15.I.R11	SF15	Infectious	Atlantic Ocean	769	925.024	0.856	5.690
SF15.I.R12	SF15	Infectious	Atlantic Ocean	698	859.538	0.660	4.323
SF15.I.R13	SF15	Infectious	Atlantic Ocean	1211	1734.023	0.809	5.740
SF15.I.R14	SF15	Infectious	Atlantic Ocean	309	513.915	0.604	3.465
RF21.I.R01	RF21	Infectious	Massal selection	1003	1420.471	0.722	4.986
RF21.I.R02	RF21	Infectious	Massal selection	861	1498.787	0.705	4.761
RF21.I.R03	RF21	Infectious	Massal selection	691	797.019	0.883	5.773
RF21.I.R04	RF21	Infectious	Massal selection	1036	1359.736	0.878	6.095
RF21.I.R05	RF21	Infectious	Massal selection	910	1214.739	0.813	5.536
RF21.I.R06	RF21	Infectious	Massal selection	1035	1287.777	0.893	6.200
RF21.I.R07	RF21	Infectious	Massal selection	750	951.709	0.764	5.060
RF21.I.R08	RF21	Infectious	Massal selection	578	761.609	0.606	3.855
RF21.I.R09	RF21	Infectious	Massal selection	950	1131.740	0.925	6.341
RF21.I.R10	RF21	Infectious	Massal selection	585	677.968	0.846	5.387
RF21.I.R11	RF21	Infectious	Massal selection	676	832.422	0.786	5.122
RF21.I.R12	RF21	Infectious	Massal selection	968	1233.236	0.789	5.422
RF21.I.R13	RF21	Infectious	Massal selection	1056	1495.014	0.802	5.581
RF21.I.R14	RF21	Infectious	Massal selection	1479	2184.332	0.915	6.675
SF32.I.R01	SF32	Infectious	Mediterranean Sea	555	876.222	0.468	2.956
SF32.I.R02	SF32	Infectious	Mediterranean Sea	673	877.153	0.706	4.600
SF32.I.R03	SF32	Infectious	Mediterranean Sea	851	1152.339	0.698	4.706
SF32.I.R04	SF32	Infectious	Mediterranean Sea	705	1026.367	0.589	3.865
SF32.I.R05	SF32	Infectious	Mediterranean Sea	607	724.746	0.706	4.525
SF32.I.R06	SF32	Infectious	Mediterranean Sea	936	1459.689	0.711	4.866
SF32.I.R07	SF32	Infectious	Mediterranean Sea	759	860.421	0.849	5.629
SF32.I.R08	SF32	Infectious	Mediterranean Sea	665	1079.389	0.701	4.558
SF32.I.R09	SF32	Infectious	Mediterranean Sea	873	1394.641	0.600	4.064
SF32.I.R10	SF32	Infectious	Mediterranean Sea	515	726.757	0.462	2.886
SF32.I.R11	SF32	Infectious	Mediterranean Sea	975	1221.289	0.879	6.052
SF32.I.R12	SF32	Infectious	Mediterranean Sea	228	484.419	0.180	0.975
SF32.I.R13	SF32	Infectious	Mediterranean Sea	407	645.835	0.379	2.275
SF32.I.R14	SF32	Infectious	Mediterranean Sea	1082	1460.766	0.824	5.759
SF15.C.R01	SF15	Control	Atlantic Ocean	313	426.000	0.635	3.649
SF15.C.R02	SF15	Control	Atlantic Ocean	235	395.500	0.527	2.879
SF15.C.R03	SF15	Control	Atlantic Ocean	1241	1847.657	0.883	6.289
SF15.C.R04	SF15	Control	Atlantic Ocean	330	498.804	0.597	3.463
SF15.C.R05	SF15	Control	Atlantic Ocean	406	575.688	0.576	3.461
SF15.C.R06	SF15	Control	Atlantic Ocean	334	522.263	0.593	3.445
SF15.C.R07	SF15	Control	Atlantic Ocean	418	916.016	0.538	3.248
SF15.C.R08	SF15	Control	Atlantic Ocean	449	720.261	0.610	3.726
SF15.C.R09	SF15	Control	Atlantic Ocean	487	710.875	0.697	4.316
SF15.C.R10	SF15	Control	Atlantic Ocean	402	661.110	0.526	3.154
SF15.C.R11	SF15	Control	Atlantic Ocean	324	446.085	0.562	3.250
SF15.C.R12	SF15	Control	Atlantic Ocean	679	892.246	0.803	5.234
SF15.C.R13	SF15	Control	Atlantic Ocean	550	710.919	0.704	4.445
SF15.C.R14	SF15	Control	Atlantic Ocean	409	540.154	0.649	3.903
RF21.C.R01	RF21	Control	Massal selection	939	1167.030	0.856	5.857
RF21.C.R02	RF21	Control	Massal selection	337	517.197	0.545	3.169
RF21.C.R03	RF21	Control	Massal selection	385	491.741	0.692	4.118
RF21.C.R04	RF21	Control	Massal selection	295	344.138	0.676	3.844
RF21.C.R05	RF21	Control	Massal selection	634	728.904	0.837	5.403
RF21.C.R06	RF21	Control	Massal selection	404	506.070	0.646	3.880
RF21.C.R07	RF21	Control	Massal selection	560	726.693	0.767	4.854
RF21.C.R08	RF21	Control	Massal selection	489	762.429	0.638	3.950
RF21.C.R09	RF21	Control	Massal selection	435	555.027	0.642	3.902
RF21.C.R10	RF21	Control	Massal selection	395	495.342	0.690	4.128
RF21.C.R11	RF21	Control	Massal selection	381	482.354	0.543	3.226
RF21.C.R12	RF21	Control	Massal selection	371	483.258	0.603	3.568
RF21.C.R13	RF21	Control	Massal selection	423	633.652	0.682	4.126
RF21.C.R14	RF21	Control	Massal selection	412	546.639	0.654	3.936
SF32.C.R01	SF32	Control	Mediterranean Sea	187	334.171	0.380	1.986
SF32.C.R02	SF32	Control	Mediterranean Sea	329	497.387	0.598	3.467
SF32.C.R04	SF32	Control	Mediterranean Sea	302	537.172	0.403	2.299
SF32.C.R05	SF32	Control	Mediterranean Sea	565	986.714	0.669	4.237
SF32.C.R06	SF32	Control	Mediterranean Sea	323	514.949	0.330	1.908
SF32.C.R07	SF32	Control	Mediterranean Sea	278	471.524	0.639	3.595
SF32.C.R08	SF32	Control	Mediterranean Sea	351	467.203	0.620	3.632
SF32.C.R09	SF32	Control	Mediterranean Sea	364	564.866	0.573	3.378
SF32.C.R10	SF32	Control	Mediterranean Sea	286	427.566	0.560	3.168
SF32.C.R11	SF32	Control	Mediterranean Sea	513	710.264	0.697	4.348
SF32.C.R12	SF32	Control	Mediterranean Sea	484	722.515	0.553	3.420
SF32.C.R13	SF32	Control	Mediterranean Sea	408	804.493	0.589	3.543
SF32.C.R14	SF32	Control	Mediterranean Sea	677	1017.691	0.745	4.856
