## Supplementary Table 5 for "Microbiota composition and evenness predict survival rate of oysters confronted to Pacific Oyster Mortality Syndrome"

### Sheet: Supplementary Table 5
Supplementary Table 5. Significant bacterial families. For DESeq columns, resistant and susceptible indicate if abundances of each bacterial family were higher in resistant or susceptible oyster families, respectively. NS: not significant. NT: not tested (absent from the dataset).
					Resistant or susceptible oyster families
Annotation					Atl. Ocean (infectious)			Hatchery (control)
Kingdom	Phylum	Class	Order	Family	Mean frequency (susceptible)	Mean frequency (resistant)	DESeq	Mean frequency (susceptible)	Mean frequency (resistant)	DESeq
Bacteria	Tenericutes	Mollicutes	Mycoplasmatales	Mycoplasmataceae	0.1068	0.0302	susceptible	0.0413	0.0322	susceptible
Bacteria	Proteobacteria	Alphaproteobacteria	Rhodospirillales	Rhodospirillaceae	0.1977	0.0750	susceptible	0.0634	0.1047	NS
Bacteria	Proteobacteria	Gammaproteobacteria	Vibrionales	Vibrionaceae	0.0298	0.0512	NS	0.1340	0.0181	susceptible
Bacteria	Proteobacteria	Epsilonproteobacteria	Campylobacterales	Helicobacteraceae	0.0710	0.0533	NS	0.0536	0.0557	NS
Bacteria	Proteobacteria	Gammaproteobacteria	Oceanospirillales	Oceanospirillaceae	0.0037	0.0045	NS	0.0756	0.0445	NS
Bacteria	Bacteroidetes	Flavobacteriia	Flavobacteriales	Flavobacteriaceae	0.0284	0.0511	NS	0.0813	0.0629	NS
Bacteria	Proteobacteria	Gammaproteobacteria	Alteromonadales	Colwelliaceae	0.0072	0.0175	NS	0.0488	0.1447	resistant
Bacteria	Proteobacteria	Gammaproteobacteria	Oceanospirillales	Oleiphilaceae	0.0006	0.0016	resistant	0.0366	0.0541	NS
Bacteria	Bacteroidetes	Flavobacteriia	Flavobacteriales	Cryomorphaceae	0.0025	0.0056	NS	0.0715	0.0551	NS
Bacteria	Proteobacteria	Gammaproteobacteria	Alteromonadales	Psychromonadaceae	0.0024	0.0020	susceptible	0.0298	0.0197	NS
Bacteria	Fusobacteria	Fusobacteriia	Fusobacteriales	Fusobacteriaceae	0.0089	0.0066	NS	0.0001	0.0001	NS
Bacteria	Proteobacteria	Alphaproteobacteria	Rhizobiales	Phyllobacteriaceae	0.0084	0.0124	NS	0.0076	0.0083	NS
Bacteria	Proteobacteria	Gammaproteobacteria	Cellvibrionales	Porticoccaceae	0.0002	0.0006	NS	0.0102	0.0105	NS
Bacteria	Proteobacteria	Epsilonproteobacteria	Campylobacterales	Campylobacteraceae	0.0016	0.0024	NS	0.0063	0.0063	NS
Bacteria	Proteobacteria	Alphaproteobacteria	Rhodobacterales	Rhodobacteraceae	0.0587	0.1021	resistant	0.0713	0.0758	NS
Bacteria	Proteobacteria	Gammaproteobacteria	Thiotrichales	Piscirickettsiaceae	0.0025	0.0020	NS	0.0036	0.0027	NS
Bacteria	Proteobacteria	Alphaproteobacteria	Rhizobiales	Hyphomicrobiaceae	0.0056	0.0062	NS	0.0027	0.0040	NS
Bacteria	Proteobacteria	Alphaproteobacteria	Rhizobiales	Rhizobiaceae	0.0000	0.0002	NS	0.0004	0.0037	resistant
Bacteria	Proteobacteria	Gammaproteobacteria	Enterobacteriales	Enterobacteriaceae	0.0030	0.0049	NS	0.0017	0.0031	NS
Bacteria	Cyanobacteria	Cyanobacteria	SubsectionI	FamilyI	0.0172	0.0123	susceptible	0.0003	0.0008	NS
Bacteria	Proteobacteria	Gammaproteobacteria	Alteromonadales	Pseudoalteromonadaceae	0.0021	0.0047	NS	0.0058	0.0044	NS
Bacteria	Proteobacteria	Gammaproteobacteria	Cellvibrionales	Cellvibrionaceae	0.0036	0.0136	NS	0.0041	0.0006	susceptible
Bacteria	Proteobacteria	Alphaproteobacteria	Sphingomonadales	7B-8	0.0000	0.0097	NS	0.0006	0.0030	NS
Bacteria	Proteobacteria	Alphaproteobacteria	Rickettsiales	Anaplasmataceae	0.0188	0.0322	NS	0.0017	0.0207	resistant
Bacteria	Proteobacteria	Gammaproteobacteria	Thiotrichales	Thiotrichaceae	0.0035	0.0042	NS	0.0027	0.0043	NS
Bacteria	Actinobacteria	Acidimicrobiia	Acidimicrobiales	Acidimicrobiaceae	0.0084	0.0118	NS	0.0056	0.0050	NS
Bacteria	Actinobacteria	Acidimicrobiia	Acidimicrobiales	Sva0996 marine group	0.0022	0.0030	NS	0.0017	0.0023	NS
Bacteria	Proteobacteria	Gammaproteobacteria	Pseudomonadales	Pseudomonadaceae	0.0032	0.0130	resistant	0.0019	0.0039	NS
Bacteria	Proteobacteria	Alphaproteobacteria	Rickettsiales	Multi-affiliation	0.0000	0.0000	NS	0.0004	0.0011	NS
Bacteria	Proteobacteria	Betaproteobacteria	Rhodocyclales	Rhodocyclaceae	0.0000	0.0001	NS	0.0004	0.0006	NS
Bacteria	Proteobacteria	Deltaproteobacteria	Desulfobacterales	Desulfobulbaceae	0.0073	0.0060	NS	0.0000	0.0000	NS
Bacteria	Proteobacteria	Alphaproteobacteria	Caulobacterales	Caulobacteraceae	0.0031	0.0021	NS	0.0031	0.0021	NS
Bacteria	Proteobacteria	Alphaproteobacteria	Caulobacterales	Hyphomonadaceae	0.0027	0.0047	NS	0.0030	0.0028	NS
Bacteria	Proteobacteria	Gammaproteobacteria	Alteromonadales	Shewanellaceae	0.0019	0.0027	NS	0.0002	0.0002	NS
Bacteria	Proteobacteria	Alphaproteobacteria	Sphingomonadales	Sphingomonadales Incertae Sedis	0.0004	0.0001	NS	0.0001	0.0000	NS
Bacteria	Proteobacteria	Deltaproteobacteria	Myxococcales	Nannocystaceae	0.0014	0.0046	resistant	0.0009	0.0026	resistant
Bacteria	Spirochaetae	Spirochaetes	Spirochaetales	Spirochaetaceae	0.0036	0.0153	resistant	0.0006	0.0018	NS
Bacteria	Cyanobacteria	Cyanobacteria	SubsectionIII	FamilyI	0.0121	0.0438	resistant	0.0027	0.0045	NS
Bacteria	Bacteroidetes	Cytophagia	Order II	Rhodothermaceae	0.0024	0.0072	resistant	0.0030	0.0026	NS
Bacteria	Proteobacteria	Gammaproteobacteria	Alteromonadales	Alteromonadaceae	0.0027	0.0061	resistant	0.0014	0.0023	NS
Bacteria	Verrucomicrobia	Verrucomicrobiae	Verrucomicrobiales	Verrucomicrobiaceae	0.0178	0.0199	NS	0.0021	0.0020	NS
Bacteria	Proteobacteria	Alphaproteobacteria	Rhizobiales	Rhodobiaceae	0.0027	0.0017	susceptible	0.0004	0.0007	NS
Bacteria	Cyanobacteria	Cyanobacteria	SubsectionII	FamilyII	0.0062	0.0133	NS	0.0019	0.0020	NS
Bacteria	Proteobacteria	Gammaproteobacteria	Oceanospirillales	MBAE14	0.0000	0.0000	NS	0.0001	0.0001	NS
Bacteria	Proteobacteria	Alphaproteobacteria	Kordiimonadales	Kordiimonadaceae	0.0011	0.0005	NS	0.0005	0.0008	NS
Bacteria	Proteobacteria	Gammaproteobacteria	Chromatiales	Ectothiorhodospiraceae	0.0069	0.0040	susceptible	0.0003	0.0003	NS
Bacteria	Proteobacteria	Betaproteobacteria	Methylophilales	Methylophilaceae	0.0009	0.0010	NS	0.0002	0.0002	NS
Bacteria	Proteobacteria	Gammaproteobacteria	Chromatiales	Granulosicoccaceae	0.0023	0.0058	resistant	0.0017	0.0022	NS
Bacteria	Actinobacteria	Acidimicrobiia	Acidimicrobiales	OM1 clade	0.0035	0.0023	susceptible	0.0001	0.0000	NS
Bacteria	Proteobacteria	Gammaproteobacteria	Order Incertae Sedis	Family Incertae Sedis	0.0046	0.0069	NS	0.0019	0.0033	NS
Bacteria	Planctomycetes	Planctomycetacia	Planctomycetales	Planctomycetaceae	0.0409	0.0431	NS	0.0165	0.0200	NS
Bacteria	Proteobacteria	Alphaproteobacteria	Sphingomonadales	Erythrobacteraceae	0.0031	0.0083	resistant	0.0033	0.0044	NS
Bacteria	Proteobacteria	Gammaproteobacteria	Chromatiales	Chromatiaceae	0.0006	0.0004	NS	0.0001	0.0002	NS
Bacteria	Proteobacteria	Deltaproteobacteria	Bdellovibrionales	Bacteriovoracaceae	0.0011	0.0017	NS	0.0047	0.0054	NS
Bacteria	Proteobacteria	Alphaproteobacteria	Rickettsiales	mitochondria	0.0005	0.0017	NS	0.0001	0.0029	resistant
Bacteria	Chloroflexi	Caldilineae	Caldilineales	Caldilineaceae	0.0024	0.0025	NS	0.0007	0.0006	NS
Bacteria	Bacteroidetes	Bacteroidia	Bacteroidales	Marinilabiaceae	0.0005	0.0015	NS	0.0000	0.0002	NS
Bacteria	Bacteroidetes	Sphingobacteriia	Sphingobacteriales	Saprospiraceae	0.0101	0.0236	resistant	0.0094	0.0147	NS
Bacteria	Firmicutes	Clostridia	Clostridiales	Clostridiaceae 1	0.0013	0.0007	NS	0.0001	0.0001	NS
Bacteria	Proteobacteria	Gammaproteobacteria	Xanthomonadales	JTB255 marine benthic group	0.0039	0.0067	NS	0.0005	0.0007	NS
Bacteria	Proteobacteria	Alphaproteobacteria	Sphingomonadales	Sphingomonadaceae	0.0034	0.0074	NS	0.0040	0.0047	NS
Bacteria	Proteobacteria	Gammaproteobacteria	Cellvibrionales	Spongiibacteraceae	0.0006	0.0024	resistant	0.0042	0.0021	NS
Bacteria	Proteobacteria	Gammaproteobacteria	Xanthomonadales	Xanthomonadaceae	0.0006	0.0007	NS	0.0011	0.0034	NS
Bacteria	Proteobacteria	Deltaproteobacteria	Oligoflexales	Oligoflexaceae	0.0011	0.0019	NS	0.0007	0.0027	resistant
Bacteria	Proteobacteria	Gammaproteobacteria	Cardiobacteriales	Cardiobacteriaceae	0.0000	0.0001	NS	0.0000	0.0000	NT
Bacteria	Proteobacteria	Gammaproteobacteria	Cellvibrionales	Halieaceae	0.0150	0.0159	NS	0.0011	0.0014	NS
Bacteria	Verrucomicrobia	Spartobacteria	Chthoniobacterales	Xiphinematobacteraceae	0.0001	0.0001	NS	0.0000	0.0000	NS
Bacteria	Proteobacteria	Alphaproteobacteria	Rickettsiales	Rickettsiaceae	0.0005	0.0019	NS	0.0001	0.0020	resistant
Bacteria	Proteobacteria	Gammaproteobacteria	Oceanospirillales	Alcanivoracaceae	0.0010	0.0012	NS	0.0003	0.0016	NS
Bacteria	Proteobacteria	Alphaproteobacteria	Rickettsiales	Rickettsiales Incertae Sedis	0.0005	0.0003	NS	0.0001	0.0002	NS
Bacteria	Proteobacteria	Gammaproteobacteria	Thiotrichales	Thiotrichales Incertae Sedis	0.0002	0.0017	resistant	0.0002	0.0033	resistant
Bacteria	Proteobacteria	Betaproteobacteria	Burkholderiales	Oxalobacteraceae	0.0005	0.0010	NS	0.0005	0.0007	NS
Bacteria	Bacteroidetes	Sphingobacteriia	Sphingobacteriales	Chitinophagaceae	0.0008	0.0025	resistant	0.0003	0.0008	NS
Bacteria	Actinobacteria	Actinobacteria	Micrococcales	Microbacteriaceae	0.0003	0.0001	NS	0.0001	0.0002	NS
Bacteria	Proteobacteria	Alphaproteobacteria	Parvularculales	Parvularculaceae	0.0003	0.0004	NS	0.0005	0.0006	NS
Bacteria	Proteobacteria	Gammaproteobacteria	Oceanospirillales	Halomonadaceae	0.0011	0.0018	NS	0.0000	0.0000	NS
Bacteria	Planctomycetes	Phycisphaerae	Phycisphaerales	Phycisphaeraceae	0.0038	0.0074	NS	0.0012	0.0018	NS
Bacteria	Actinobacteria	Actinobacteria	Corynebacteriales	Mycobacteriaceae	0.0020	0.0006	susceptible	0.0001	0.0007	resistant
Bacteria	Proteobacteria	Alphaproteobacteria	Rickettsiales	SHWN-night2	0.0003	0.0010	NS	0.0004	0.0007	NS
Bacteria	Proteobacteria	Deltaproteobacteria	Desulfobacterales	Desulfobacteraceae	0.0111	0.0062	susceptible	0.0000	0.0001	NS
Bacteria	Verrucomicrobia	Opitutae	Puniceicoccales	Puniceicoccaceae	0.0026	0.0059	NS	0.0002	0.0007	NS
Bacteria	Actinobacteria	Thermoleophilia	Solirubrobacterales	480-2	0.0002	0.0001	NS	0.0000	0.0000	NS
Bacteria	Bacteroidetes	Bacteroidia	Bacteroidia Incertae Sedis	Prolixibacteraceae	0.0001	0.0002	NS	0.0000	0.0000	NS
Bacteria	Actinobacteria	Actinobacteria	Micrococcales	Micrococcaceae	0.0010	0.0005	NS	0.0010	0.0016	NS
Bacteria	Proteobacteria	Gammaproteobacteria	Oceanospirillales	SAR86 clade	0.0000	0.0001	NS	0.0000	0.0000	NS
Bacteria	Proteobacteria	Deltaproteobacteria	Desulfuromonadales	Sva1033	0.0021	0.0014	NS	0.0000	0.0000	NS
Bacteria	Bacteroidetes	Cytophagia	Cytophagales	Flammeovirgaceae	0.0021	0.0069	resistant	0.0014	0.0062	resistant
Bacteria	Tenericutes	Mollicutes	Entomoplasmatales	Spiroplasmataceae	0.0001	0.0000	NS	0.0000	0.0000	NT
Bacteria	Proteobacteria	Gammaproteobacteria	Alteromonadales	Moritellaceae	0.0006	0.0005	NS	0.0000	0.0001	NS
Bacteria	Acidobacteria	Holophagae	Subgroup 10	CA002	0.0010	0.0060	resistant	0.0009	0.0013	NS
Bacteria	Proteobacteria	Deltaproteobacteria	Myxococcales	Sandaracinaceae	0.0027	0.0028	NS	0.0005	0.0007	NS
Bacteria	Proteobacteria	Gammaproteobacteria	Arenicellales	Arenicellaceae	0.0013	0.0019	NS	0.0005	0.0011	NS
Bacteria	Proteobacteria	Betaproteobacteria	Nitrosomonadales	Nitrosomonadaceae	0.0004	0.0004	NS	0.0004	0.0002	NS
Bacteria	Proteobacteria	Alphaproteobacteria	Rickettsiales	SAR116 clade	0.0000	0.0001	NS	0.0000	0.0000	NS
Bacteria	Proteobacteria	Alphaproteobacteria	Rickettsiales	LWSR-14	0.0002	0.0004	NS	0.0000	0.0001	NS
Bacteria	Acidobacteria	Holophagae	Subgroup 10	TK85	0.0002	0.0010	NS	0.0003	0.0004	NS
Bacteria	Proteobacteria	Deltaproteobacteria	Desulfobacterales	Nitrospinaceae	0.0002	0.0002	NS	0.0000	0.0000	NS
Bacteria	Actinobacteria	Actinobacteria	Frankiales	Geodermatophilaceae	0.0004	0.0006	NS	0.0004	0.0003	NS
Bacteria	Proteobacteria	Deltaproteobacteria	Desulfuromonadales	GR-WP33-58	0.0012	0.0035	NS	0.0011	0.0012	NS
Bacteria	Proteobacteria	Gammaproteobacteria	Oceanospirillales	SS1-B-06-26	0.0010	0.0013	NS	0.0006	0.0001	susceptible
Bacteria	Actinobacteria	Actinobacteria	Propionibacteriales	Propionibacteriaceae	0.0004	0.0001	NS	0.0001	0.0001	NS
Bacteria	Actinobacteria	Coriobacteriia	Coriobacteriales	Coriobacteriaceae	0.0003	0.0003	NS	0.0000	0.0000	NT
Bacteria	Proteobacteria	Alphaproteobacteria	Rickettsiales	SM2D12	0.0008	0.0014	NS	0.0007	0.0009	NS
Bacteria	Actinobacteria	Acidimicrobiia	Acidimicrobiales	Iamiaceae	0.0001	0.0003	NS	0.0001	0.0003	NS
Bacteria	Proteobacteria	Alphaproteobacteria	Rickettsiales	T9d	0.0002	0.0000	NS	0.0001	0.0001	NS
Bacteria	Firmicutes	Clostridia	Clostridiales	Peptostreptococcaceae	0.0008	0.0002	susceptible	0.0000	0.0000	NS
Bacteria	Chlorobi	Chlorobia	Chlorobiales	OPB56	0.0005	0.0006	NS	0.0004	0.0008	NS
Bacteria	Verrucomicrobia	Verrucomicrobiae	Verrucomicrobiales	Rubritaleaceae	0.0024	0.0012	susceptible	0.0002	0.0001	NS
Bacteria	Gemmatimonadetes	Gemmatimonadetes	unknown order	PAUC43f marine benthic group	0.0002	0.0002	NS	0.0000	0.0000	NT
Bacteria	Proteobacteria	Gammaproteobacteria	Pseudomonadales	Moraxellaceae	0.0007	0.0023	NS	0.0005	0.0004	NS
Bacteria	Proteobacteria	Deltaproteobacteria	Bdellovibrionales	Bdellovibrionaceae	0.0017	0.0041	resistant	0.0019	0.0016	NS
Bacteria	Actinobacteria	Actinobacteria	Corynebacteriales	Dietziaceae	0.0006	0.0001	susceptible	0.0003	0.0002	NS
Bacteria	Proteobacteria	Betaproteobacteria	Burkholderiales	Comamonadaceae	0.0004	0.0002	NS	0.0002	0.0002	NS
Bacteria	Actinobacteria	Acidimicrobiia	Acidimicrobiales	Acidimicrobiales Incertae Sedis	0.0002	0.0001	NS	0.0002	0.0001	NS
Bacteria	Proteobacteria	Alphaproteobacteria	Rhizobiales	Methylobacteriaceae	0.0004	0.0004	NS	0.0003	0.0003	NS
Bacteria	Proteobacteria	Deltaproteobacteria	Myxococcales	P3OB-42	0.0005	0.0007	NS	0.0002	0.0003	NS
Bacteria	Acidobacteria	Holophagae	Acanthopleuribacterales	Acanthopleuribacteraceae	0.0003	0.0012	resistant	0.0000	0.0000	NS
Bacteria	Bacteroidetes	Sphingobacteriia	Sphingobacteriales	Sphingobacteriaceae	0.0006	0.0002	NS	0.0005	0.0004	NS
Bacteria	Verrucomicrobia	Verrucomicrobiae	Verrucomicrobiales	DEV007	0.0049	0.0070	NS	0.0019	0.0031	NS
Bacteria	Acidobacteria	Holophagae	Subgroup 10	Sva0725	0.0007	0.0004	NS	0.0000	0.0000	NS
Bacteria	Bacteroidetes	Flavobacteriia	Flavobacteriales	NS9 marine group	0.0003	0.0015	NS	0.0004	0.0008	NS
Bacteria	Proteobacteria	Gammaproteobacteria	Legionellales	Coxiellaceae	0.0012	0.0008	susceptible	0.0000	0.0005	NS
Bacteria	Acidobacteria	Holophagae	Subgroup 10	ABS-19	0.0001	0.0001	NS	0.0007	0.0000	NS
Bacteria	Firmicutes	Clostridia	Clostridiales	Family XII	0.0005	0.0002	NS	0.0000	0.0000	NT
Bacteria	Chlamydiae	Chlamydiae	Chlamydiales	Chlamydiales Incertae Sedis	0.0004	0.0004	NS	0.0000	0.0001	NS
Bacteria	Proteobacteria	Gammaproteobacteria	Thiotrichales	Francisellaceae	0.0002	0.0002	NS	0.0001	0.0001	NS
Bacteria	Proteobacteria	Alphaproteobacteria	Rhodospirillales	Acetobacteraceae	0.0000	0.0001	NS	0.0000	0.0000	NS
Bacteria	Proteobacteria	Alphaproteobacteria	Rhodospirillales	Rhodospirillales Incertae Sedis	0.0008	0.0004	NS	0.0001	0.0001	NS
Bacteria	Nitrospirae	Nitrospira	Nitrospirales	Nitrospiraceae	0.0001	0.0001	NS	0.0000	0.0001	NS
Bacteria	Proteobacteria	Betaproteobacteria	Burkholderiales	Burkholderiaceae	0.0001	0.0001	NS	0.0001	0.0001	NS
Bacteria	Firmicutes	Bacilli	Bacillales	Bacillaceae	0.0010	0.0002	susceptible	0.0002	0.0004	NS
Bacteria	Chloroflexi	Anaerolineae	Anaerolineales	Anaerolineaceae	0.0006	0.0010	NS	0.0001	0.0001	NS
Bacteria	Acidobacteria	Acidobacteria	Subgroup 3	PAUC26f	0.0001	0.0003	NS	0.0000	0.0000	NS
Bacteria	Proteobacteria	Alphaproteobacteria	Rhizobiales	Rhizobiales Incertae Sedis	0.0001	0.0000	NS	0.0000	0.0000	NS
Bacteria	Firmicutes	Clostridia	Clostridiales	JTB215	0.0000	0.0000	NS	0.0000	0.0000	NT
Bacteria	Firmicutes	Erysipelotrichia	Erysipelotrichales	Erysipelotrichaceae	0.0003	0.0001	NS	0.0000	0.0000	NS
Bacteria	Proteobacteria	Alphaproteobacteria	Rickettsiales	Holosporaceae	0.0000	0.0000	NS	0.0000	0.0000	NS
Bacteria	Bacteroidetes	Sphingobacteriia	Sphingobacteriales	NS11-12 marine group	0.0001	0.0002	NS	0.0001	0.0002	NS
Bacteria	Deinococcus-Thermus	Deinococci	Deinococcales	Trueperaceae	0.0002	0.0003	NS	0.0001	0.0000	NS
Bacteria	Firmicutes	Bacilli	Bacillales	Planococcaceae	0.0002	0.0001	NS	0.0002	0.0001	NS
Bacteria	Bacteroidetes	Flavobacteriia	Flavobacteriales	Schleiferiaceae	0.0001	0.0001	NS	0.0001	0.0003	NS
Bacteria	Proteobacteria	Deltaproteobacteria	Syntrophobacterales	Syntrophobacteraceae	0.0003	0.0001	susceptible	0.0000	0.0000	NT
Bacteria	Proteobacteria	Deltaproteobacteria	Myxococcales	BIrii41	0.0005	0.0005	NS	0.0000	0.0000	NS
Bacteria	Proteobacteria	Betaproteobacteria	Hydrogenophilales	Hydrogenophilaceae	0.0003	0.0001	NS	0.0000	0.0000	NT
Bacteria	Chlamydiae	Chlamydiae	Chlamydiales	Simkaniaceae	0.0003	0.0006	NS	0.0001	0.0002	NS
Bacteria	Firmicutes	Clostridia	Clostridiales	Lachnospiraceae	0.0004	0.0003	NS	0.0000	0.0000	NS
Bacteria	Proteobacteria	Deltaproteobacteria	Desulfovibrionales	Desulfovibrionaceae	0.0003	0.0000	NS	0.0001	0.0000	NS
Bacteria	Proteobacteria	Alphaproteobacteria	SAR11 clade	Surface 1	0.0000	0.0000	NS	0.0000	0.0000	NT
Bacteria	Proteobacteria	Deltaproteobacteria	Myxococcales	Haliangiaceae	0.0002	0.0006	NS	0.0003	0.0003	NS
Bacteria	Fibrobacteres	Fibrobacteria	Fibrobacterales	Fibrobacteraceae	0.0000	0.0002	NS	0.0000	0.0000	NS
Bacteria	Firmicutes	Bacilli	Bacillales	Family XII	0.0001	0.0000	NS	0.0000	0.0000	NS
Bacteria	Proteobacteria	Gammaproteobacteria	Oceanospirillales	Hahellaceae	0.0003	0.0017	resistant	0.0000	0.0004	NS
Bacteria	Firmicutes	Bacilli	Bacillales	Staphylococcaceae	0.0000	0.0000	NS	0.0002	0.0000	NS
Bacteria	Actinobacteria	Actinobacteria	Frankiales	Frankiaceae	0.0000	0.0000	NS	0.0000	0.0000	NT
Bacteria	Lentisphaerae	Lentisphaeria	Lentisphaerales	Lentisphaeraceae	0.0001	0.0002	NS	0.0000	0.0000	NS
Bacteria	Proteobacteria	Deltaproteobacteria	Myxococcales	Eel-36e1D6	0.0000	0.0002	NS	0.0000	0.0001	NS
Bacteria	Proteobacteria	Alphaproteobacteria	Rhizobiales	Aurantimonadaceae	0.0001	0.0004	NS	0.0001	0.0001	NS
Bacteria	Actinobacteria	Actinobacteria	Micrococcales	Intrasporangiaceae	0.0001	0.0002	NS	0.0001	0.0000	NS
Bacteria	Actinobacteria	Actinobacteria	Propionibacteriales	Nocardioidaceae	0.0004	0.0000	susceptible	0.0001	0.0003	NS
Bacteria	Acidobacteria	Holophagae	Subgroup 10	NS72	0.0000	0.0000	NS	0.0000	0.0000	NT
Bacteria	Proteobacteria	Alphaproteobacteria	Rhizobiales	Beijerinckiaceae	0.0001	0.0001	NS	0.0000	0.0000	NS
Bacteria	Proteobacteria	Alphaproteobacteria	Rickettsiales	AKIW1012	0.0000	0.0000	NS	0.0001	0.0000	NS
Bacteria	Proteobacteria	Alphaproteobacteria	Rhodospirillales	MSB-1E8	0.0002	0.0000	susceptible	0.0001	0.0000	NS
Bacteria	Proteobacteria	Betaproteobacteria	Neisseriales	Neisseriaceae	0.0001	0.0001	NS	0.0001	0.0001	NS
Bacteria	Proteobacteria	Alphaproteobacteria	Rhodospirillales	DA111	0.0002	0.0000	NS	0.0000	0.0000	NS
Bacteria	Firmicutes	Bacilli	Lactobacillales	Aerococcaceae	0.0000	0.0000	NT	0.0000	0.0000	NS
Bacteria	Firmicutes	Bacilli	Lactobacillales	Leuconostocaceae	0.0000	0.0000	NS	0.0000	0.0000	NS
Bacteria	Proteobacteria	Alphaproteobacteria	Rhizobiales	Bradyrhizobiaceae	0.0002	0.0000	NS	0.0001	0.0005	NS
Bacteria	Firmicutes	Bacilli	Lactobacillales	Enterococcaceae	0.0000	0.0000	NS	0.0000	0.0000	NS
Bacteria	Bacteroidetes	Bacteroidia	Bacteroidia Incertae Sedis	Draconibacteriaceae	0.0002	0.0005	NS	0.0000	0.0000	NT
Bacteria	Proteobacteria	Deltaproteobacteria	Myxococcales	Blfdi19	0.0001	0.0002	NS	0.0001	0.0001	NS
Bacteria	Chlamydiae	Chlamydiae	Chlamydiales	Parachlamydiaceae	0.0007	0.0005	NS	0.0001	0.0002	NS
Bacteria	Deinococcus-Thermus	Deinococci	Deinococcales	Deinococcaceae	0.0002	0.0002	NS	0.0003	0.0002	NS
Bacteria	Proteobacteria	Alphaproteobacteria	Rhizobiales	Brucellaceae	0.0001	0.0001	NS	0.0001	0.0001	NS
Bacteria	Proteobacteria	Deltaproteobacteria	Desulfarculales	Desulfarculaceae	0.0004	0.0002	NS	0.0001	0.0000	NS
Bacteria	Proteobacteria	Gammaproteobacteria	Oceanospirillales	OM182 clade	0.0002	0.0008	NS	0.0000	0.0000	NS
Bacteria	Proteobacteria	Gammaproteobacteria	Legionellales	Legionellaceae	0.0008	0.0002	susceptible	0.0001	0.0002	NS
Bacteria	Spirochaetae	Spirochaetes	Spirochaetales	Leptospiraceae	0.0000	0.0002	NS	0.0000	0.0000	NS
Bacteria	Firmicutes	Bacilli	Lactobacillales	Streptococcaceae	0.0001	0.0000	NS	0.0001	0.0001	NS
Bacteria	Verrucomicrobia	Opitutae	Opitutales	Opitutaceae	0.0002	0.0003	NS	0.0000	0.0000	NS
Bacteria	Bacteroidetes	Cytophagia	Cytophagales	Cytophagaceae	0.0002	0.0003	NS	0.0000	0.0000	NS
Bacteria	Bacteroidetes	Bacteroidia	Bacteroidales	Porphyromonadaceae	0.0000	0.0001	NS	0.0000	0.0000	NS
Bacteria	Verrucomicrobia	Verrucomicrobiae	Verrucomicrobiales	P. palm C 85	0.0003	0.0002	NS	0.0000	0.0000	NT
Bacteria	Verrucomicrobia	Verrucomicrobiae	Verrucomicrobiales	DBS1	0.0001	0.0002	NS	0.0000	0.0000	NT
Bacteria	Cyanobacteria	unknown class	unknown order	unknown family	0.0000	0.0000	NS	0.0000	0.0000	NT
Bacteria	Proteobacteria	Alphaproteobacteria	Rickettsiales	EF100-94H03	0.0000	0.0000	NS	0.0000	0.0000	NT
Bacteria	Proteobacteria	Alphaproteobacteria	Sneathiellales	Sneathiellaceae	0.0000	0.0000	NS	0.0000	0.0000	NT
Bacteria	Proteobacteria	Gammaproteobacteria	Thiotrichales	H2-104-2	0.0000	0.0000	NS	0.0000	0.0001	NS
Bacteria	Chlamydiae	Chlamydiae	Chlamydiales	Chlamydiaceae	0.0001	0.0001	NS	0.0000	0.0000	NS
Bacteria	Proteobacteria	Gammaproteobacteria	Salinisphaerales	Salinisphaeraceae	0.0001	0.0000	NS	0.0000	0.0000	NS
Bacteria	Proteobacteria	Alphaproteobacteria	Rickettsiales	RB446	0.0000	0.0001	NS	0.0000	0.0000	NT
Bacteria	Proteobacteria	Deltaproteobacteria	Myxococcales	MSB-4B10	0.0000	0.0000	NS	0.0001	0.0000	NS
Bacteria	Proteobacteria	Deltaproteobacteria	Desulfuromonadales	Geobacteraceae	0.0000	0.0002	NS	0.0000	0.0001	NS
Bacteria	Proteobacteria	Gammaproteobacteria	Oceanospirillales	JL-ETNP-Y6	0.0000	0.0000	NS	0.0000	0.0000	NT
Bacteria	Actinobacteria	Actinobacteria	Micrococcales	Dermacoccaceae	0.0000	0.0000	NS	0.0000	0.0000	NS
Bacteria	Actinobacteria	Actinobacteria	Micrococcales	Cellulomonadaceae	0.0000	0.0000	NS	0.0001	0.0000	NS
Bacteria	Firmicutes	Clostridia	Clostridiales	Clostridiaceae 4	0.0001	0.0000	NS	0.0000	0.0000	NS
Bacteria	Proteobacteria	Alphaproteobacteria	Sphingomonadales	SWB04	0.0001	0.0000	NS	0.0000	0.0000	NT
Bacteria	Proteobacteria	Gammaproteobacteria	Cellvibrionales	Microbulbiferaceae	0.0001	0.0003	NS	0.0000	0.0000	NT
Bacteria	Actinobacteria	Actinobacteria	Streptomycetales	Streptomycetaceae	0.0000	0.0000	NS	0.0000	0.0000	NS
Bacteria	Proteobacteria	Deltaproteobacteria	Myxococcales	UASB-TL25	0.0001	0.0000	NS	0.0000	0.0000	NT
Bacteria	Proteobacteria	Gammaproteobacteria	Alteromonadales	Ferrimonadaceae	0.0001	0.0001	NS	0.0000	0.0000	NT
Bacteria	Cyanobacteria	Cyanobacteria	SubsectionII	FamilyI	0.0000	0.0000	NS	0.0000	0.0000	NS
Bacteria	Verrucomicrobia	Spartobacteria	Chthoniobacterales	01D2Z36	0.0000	0.0002	NS	0.0000	0.0000	NT
Bacteria	Proteobacteria	Gammaproteobacteria	Oceanospirillales	CrystalBog021C3	0.0001	0.0001	NS	0.0000	0.0000	NS
Bacteria	Proteobacteria	Alphaproteobacteria	Sphingomonadales	ctg-CGOF202	0.0000	0.0000	NS	0.0000	0.0000	NT
Bacteria	Actinobacteria	Actinobacteria	Micrococcales	Sanguibacteraceae	0.0000	0.0000	NT	0.0000	0.0001	NS
Bacteria	Proteobacteria	Alphaproteobacteria	Rhizobiales	MNG7	0.0001	0.0000	NS	0.0000	0.0000	NT
Bacteria	Cyanobacteria	Cyanobacteria	SubsectionIV	FamilyII	0.0004	0.0000	NS	0.0000	0.0000	NT
Bacteria	Actinobacteria	Actinobacteria	Corynebacteriales	Nocardiaceae	0.0001	0.0001	NS	0.0000	0.0001	NS
Bacteria	Proteobacteria	Gammaproteobacteria	Cellvibrionales	BD2-7	0.0003	0.0004	NS	0.0000	0.0000	NT
Bacteria	Actinobacteria	Actinobacteria	Micrococcales	Bogoriellaceae	0.0000	0.0000	NT	0.0000	0.0000	NS
Bacteria	Firmicutes	Clostridia	Clostridiales	Ruminococcaceae	0.0004	0.0000	susceptible	0.0000	0.0000	NS
Bacteria	Bacteroidetes	Sphingobacteriia	Sphingobacteriales	FFCH9454	0.0000	0.0001	NS	0.0000	0.0000	NS
Bacteria	Firmicutes	Clostridia	Clostridiales	Defluviitaleaceae	0.0000	0.0001	NS	0.0000	0.0000	NT
Bacteria	Actinobacteria	Actinobacteria	Pseudonocardiales	Pseudonocardiaceae	0.0005	0.0000	susceptible	0.0000	0.0001	NS
Bacteria	Chloroflexi	Ktedonobacteria	Ktedonobacterales	Ktedonobacteraceae	0.0000	0.0000	NS	0.0000	0.0000	NT
Bacteria	Cyanobacteria	Cyanobacteria	SubsectionIV	FamilyI	0.0000	0.0002	NS	0.0000	0.0000	NT
Bacteria	Actinobacteria	Actinobacteria	Corynebacteriales	Corynebacteriaceae	0.0001	0.0001	NS	0.0000	0.0000	NS
Bacteria	Bacteroidetes	Flavobacteriia	Flavobacteriales	NS7 marine group	0.0000	0.0000	NS	0.0001	0.0002	NS
Bacteria	Actinobacteria	Actinobacteria	Micromonosporales	Micromonosporaceae	0.0001	0.0000	NS	0.0000	0.0000	NS
Bacteria	Proteobacteria	Deltaproteobacteria	Myxococcales	Phaselicystidaceae	0.0000	0.0001	NS	0.0000	0.0000	NT
Bacteria	Proteobacteria	Gammaproteobacteria	Aeromonadales	Aeromonadaceae	0.0000	0.0001	NS	0.0000	0.0000	NT
Bacteria	Firmicutes	Bacilli	Bacillales	Paenibacillaceae	0.0003	0.0002	NS	0.0000	0.0000	NS
Bacteria	Planctomycetes	Phycisphaerae	Phycisphaerales	ODP1230B30.02 sediment group	0.0001	0.0002	NS	0.0000	0.0000	NS
Bacteria	Chlorobi	Ignavibacteria	Ignavibacteriales	IheB3-7	0.0000	0.0001	NS	0.0000	0.0000	NT
Bacteria	Lentisphaerae	Lentisphaeria	Victivallales	Victivallaceae	0.0000	0.0000	NS	0.0000	0.0000	NT
Bacteria	Proteobacteria	Betaproteobacteria	Burkholderiales	Alcaligenaceae	0.0000	0.0000	NS	0.0000	0.0000	NS
Bacteria	Actinobacteria	Nitriliruptoria	Euzebyales	Euzebyaceae	0.0000	0.0001	NS	0.0000	0.0000	NS
Bacteria	Proteobacteria	Alphaproteobacteria	Rhizobiales	Xanthobacteraceae	0.0002	0.0001	NS	0.0000	0.0000	NS
Bacteria	Proteobacteria	Alphaproteobacteria	Rickettsiales	bac2nit3	0.0000	0.0000	NS	0.0000	0.0000	NT
Bacteria	Bacteroidetes	Sphingobacteriia	Sphingobacteriales	WCHB1-69	0.0002	0.0002	NS	0.0000	0.0000	NT
Bacteria	Proteobacteria	Gammaproteobacteria	Oceanospirillales	Saccharospirillaceae	0.0000	0.0000	NT	0.0000	0.0000	NS
Bacteria	Chlamydiae	Chlamydiae	Chlamydiales	Waddliaceae	0.0001	0.0001	NS	0.0000	0.0000	NS
Bacteria	Actinobacteria	Nitriliruptoria	Nitriliruptorales	Nitriliruptoraceae	0.0000	0.0001	NS	0.0001	0.0000	NS
Bacteria	Actinobacteria	Actinobacteria	Micrococcales	Dermabacteraceae	0.0000	0.0000	NS	0.0000	0.0000	NT
Bacteria	Firmicutes	Clostridia	Clostridiales	Kazan-2B-17	0.0000	0.0002	NS	0.0000	0.0000	NT
Bacteria	Proteobacteria	Deltaproteobacteria	Myxococcales	MidBa8	0.0000	0.0000	NS	0.0000	0.0000	NT
Bacteria	Verrucomicrobia	Spartobacteria	Chthoniobacterales	DA101 soil group	0.0001	0.0002	NS	0.0000	0.0000	NT
Bacteria	Proteobacteria	Gammaproteobacteria	Pasteurellales	Pasteurellaceae	0.0000	0.0000	NT	0.0000	0.0000	NS
Bacteria	Actinobacteria	Actinobacteria	Frankiales	Cryptosporangiaceae	0.0000	0.0000	NT	0.0000	0.0000	NS
Bacteria	Proteobacteria	Deltaproteobacteria	Desulfuromonadales	Desulfuromonadaceae	0.0001	0.0001	NS	0.0000	0.0000	NT
Bacteria	Bacteroidetes	Bacteroidia	Bacteroidales	Bacteroidaceae	0.0000	0.0000	NS	0.0000	0.0000	NT
Bacteria	Proteobacteria	Deltaproteobacteria	Syntrophobacterales	Syntrophaceae	0.0000	0.0000	NS	0.0000	0.0000	NS
Bacteria	Firmicutes	Bacilli	Lactobacillales	Carnobacteriaceae	0.0000	0.0000	NS	0.0001	0.0000	NS
Bacteria	Bacteroidetes	Cytophagia	Cytophagales	Cyclobacteriaceae	0.0000	0.0000	NS	0.0000	0.0000	NT
Bacteria	Proteobacteria	Gammaproteobacteria	Oceanospirillales	ORI-860-26	0.0000	0.0000	NS	0.0000	0.0000	NT
Bacteria	Bacteroidetes	Flavobacteriia	Flavobacteriales	unknown family	0.0000	0.0000	NT	0.0000	0.0000	NS
Bacteria	Proteobacteria	Gammaproteobacteria	Thiotrichales	1G93	0.0000	0.0000	NS	0.0000	0.0000	NS
Bacteria	Chlorobi	Ignavibacteria	Ignavibacteriales	Ignavibacteriaceae	0.0001	0.0000	NS	0.0000	0.0000	NT
Bacteria	Firmicutes	Clostridia	Clostridiales	Clostridiaceae 3	0.0000	0.0000	NS	0.0000	0.0000	NS
Bacteria	Gemmatimonadetes	Gemmatimonadetes	Gemmatimonadales	Gemmatimonadaceae	0.0000	0.0000	NS	0.0000	0.0000	NT
Bacteria	Firmicutes	Clostridia	Clostridiales	Christensenellaceae	0.0000	0.0000	NS	0.0000	0.0000	NT
Bacteria	Firmicutes	Clostridia	Clostridiales	Family XI	0.0000	0.0000	NS	0.0000	0.0000	NS
Bacteria	Proteobacteria	Gammaproteobacteria	Methylococcales	Methylococcaceae	0.0000	0.0000	NS	0.0000	0.0000	NT
Bacteria	Proteobacteria	Gammaproteobacteria	Thiotrichales	CHAB-XI-27	0.0000	0.0000	NS	0.0000	0.0000	NS
Bacteria	Actinobacteria	Actinobacteria	Micrococcales	Promicromonosporaceae	0.0000	0.0000	NT	0.0000	0.0002	NS
Bacteria	Proteobacteria	Alphaproteobacteria	Sphingomonadales	WW2-159	0.0000	0.0000	NT	0.0000	0.0000	NS
Bacteria	Firmicutes	Clostridia	Halanaerobiales	Halobacteroidaceae	0.0000	0.0000	NS	0.0000	0.0000	NT
Bacteria	Firmicutes	Clostridia	Clostridiales	Gracilibacteraceae	0.0001	0.0000	NS	0.0000	0.0000	NT
Bacteria	Fusobacteria	Fusobacteriia	Fusobacteriales	Leptotrichiaceae	0.0000	0.0000	NS	0.0000	0.0000	NT
Bacteria	Verrucomicrobia	Spartobacteria	Chthoniobacterales	LD29	0.0000	0.0001	NS	0.0000	0.0000	NT
Bacteria	Firmicutes	Bacilli	Bacillales	Thermoactinomycetaceae	0.0000	0.0000	NS	0.0000	0.0000	NT
Bacteria	Firmicutes	Clostridia	Clostridiales	Caldicoprobacteraceae	0.0000	0.0000	NS	0.0000	0.0000	NT
Bacteria	Proteobacteria	Deltaproteobacteria	Myxococcales	VHS-B3-70	0.0000	0.0000	NS	0.0000	0.0000	NT
Bacteria	Proteobacteria	Alphaproteobacteria	Rhizobiales	JG35-K1-AG5	0.0000	0.0001	NS	0.0000	0.0000	NT
Bacteria	Actinobacteria	Actinobacteria	Micrococcales	Demequinaceae	0.0001	0.0000	NS	0.0000	0.0001	NS
Bacteria	Proteobacteria	Alphaproteobacteria	Magnetococcales	Magnetococcaceae	0.0000	0.0000	NS	0.0000	0.0000	NT
Bacteria	Firmicutes	Clostridia	Clostridiales	Family XIII	0.0000	0.0001	NS	0.0000	0.0000	NS
Bacteria	Firmicutes	Clostridia	Clostridiales	Clostridiaceae 2	0.0000	0.0000	NS	0.0000	0.0000	NT
Bacteria	Actinobacteria	Actinobacteria	Micrococcales	Beutenbergiaceae	0.0000	0.0000	NS	0.0000	0.0000	NT
Bacteria	Proteobacteria	Gammaproteobacteria	Methylococcales	pItb-vmat-59	0.0000	0.0000	NS	0.0000	0.0000	NT
Bacteria	Actinobacteria	Thermoleophilia	Solirubrobacterales	YNPFFP1	0.0000	0.0000	NS	0.0000	0.0000	NT
Bacteria	Acidobacteria	Acidobacteria	Subgroup 4	44135	0.0000	0.0000	NS	0.0000	0.0000	NT
Bacteria	Chloroflexi	MSB-5B2	unknown order	unknown family	0.0000	0.0000	NS	0.0000	0.0000	NT
Bacteria	Proteobacteria	Deltaproteobacteria	Desulfuromonadales	Multi-affiliation	0.0000	0.0000	NS	0.0000	0.0000	NT
Bacteria	Proteobacteria	Alphaproteobacteria	Rhizobiales	1174-901-12	0.0000	0.0000	NS	0.0000	0.0000	NT
Bacteria	Firmicutes	Bacilli	Lactobacillales	Lactobacillaceae	0.0000	0.0000	NS	0.0000	0.0000	NS
Bacteria	Actinobacteria	Actinobacteria	Streptosporangiales	Thermomonosporaceae	0.0000	0.0000	NS	0.0000	0.0000	NT
Bacteria	Actinobacteria	Actinobacteria	Frankiales	Acidothermaceae	0.0000	0.0000	NS	0.0000	0.0000	NT
Bacteria	Firmicutes	Clostridia	Clostridiales	Peptococcaceae	0.0001	0.0001	NS	0.0000	0.0000	NT
Bacteria	Proteobacteria	Deltaproteobacteria	Myxococcales	bacteriap25	0.0000	0.0000	NS	0.0000	0.0000	NT
Bacteria	Bacteroidetes	Bacteroidia	Bacteroidales	Prevotellaceae	0.0000	0.0000	NT	0.0000	0.0000	NS
Bacteria	Actinobacteria	Thermoleophilia	Solirubrobacterales	Patulibacteraceae	0.0001	0.0000	NS	0.0000	0.0000	NS
Bacteria	Firmicutes	Bacilli	Bacillales	Family XI	0.0000	0.0000	NS	0.0000	0.0000	NT
Bacteria	Chloroflexi	Ktedonobacteria	Ktedonobacterales	Thermosporotrichaceae	0.0000	0.0000	NS	0.0000	0.0000	NT
Bacteria	Bacteroidetes	Cytophagia	Order III	B2706-C7	0.0000	0.0000	NS	0.0000	0.0000	NT
Bacteria	Bacteroidetes	Sphingobacteriia	Sphingobacteriales	SBYC-2600	0.0000	0.0000	NS	0.0000	0.0000	NT
Bacteria	Proteobacteria	Alphaproteobacteria	Sphingomonadales	M05-Pitesti	0.0000	0.0000	NS	0.0000	0.0000	NT
Bacteria	Actinobacteria	Thermoleophilia	Solirubrobacterales	TM146	0.0000	0.0000	NS	0.0000	0.0000	NT
Bacteria	Actinobacteria	Thermoleophilia	Solirubrobacterales	Solirubrobacteraceae	0.0000	0.0000	NT	0.0000	0.0001	NS
Bacteria	Planctomycetes	Phycisphaerae	Amsterdam-1B-07	unknown family	0.0001	0.0000	NS	0.0000	0.0000	NT
Bacteria	Proteobacteria	Deltaproteobacteria	Myxococcales	Polyangiaceae	0.0000	0.0000	NS	0.0000	0.0000	NT
Bacteria	Actinobacteria	Thermoleophilia	Gaiellales	Gaiellaceae	0.0000	0.0000	NS	0.0000	0.0000	NT
Bacteria	Firmicutes	Bacilli	Bacillales	Alicyclobacillaceae	0.0000	0.0000	NS	0.0000	0.0000	NT
Bacteria	Actinobacteria	Thermoleophilia	Solirubrobacterales	0319-6M6	0.0000	0.0000	NS	0.0000	0.0000	NT
Bacteria	Chlorobi	Ignavibacteria	Ignavibacteriales	PHOS-HE36	0.0000	0.0000	NS	0.0000	0.0000	NT
Bacteria	Actinobacteria	Actinobacteria	Bifidobacteriales	Bifidobacteriaceae	0.0000	0.0000	NS	0.0000	0.0000	NT
Bacteria	Actinobacteria	Thermoleophilia	Solirubrobacterales	Elev-16S-1332	0.0000	0.0000	NS	0.0000	0.0000	NT
Bacteria	Proteobacteria	Gammaproteobacteria	Xanthomonadales	Xanthomonadales Incertae Sedis	0.0000	0.0000	NS	0.0000	0.0000	NT
Bacteria	Tenericutes	Mollicutes	Haloplasmatales	Haloplasmataceae	0.0000	0.0000	NS	0.0000	0.0000	NT
Bacteria	Verrucomicrobia	Spartobacteria	Chthoniobacterales	Chthoniobacteraceae	0.0000	0.0000	NS	0.0000	0.0000	NT
Bacteria	Planctomycetes	Phycisphaerae	Phycisphaerales	08D2Z94 hypersaline microbial mat group	0.0000	0.0000	NS	0.0000	0.0000	NT
Bacteria	Acidobacteria	Holophagae	Holophagales	Holophagaceae	0.0000	0.0000	NS	0.0000	0.0000	NT
Bacteria	Proteobacteria	Alphaproteobacteria	Rhizobiales	DUNssu044	0.0000	0.0000	NS	0.0000	0.0000	NT
Bacteria	Acidobacteria	Acidobacteria	Acidobacteriales	Acidobacteriaceae (Subgroup 1)	0.0000	0.0000	NS	0.0000	0.0000	NT
Bacteria	Chlamydiae	Chlamydiae	Chlamydiales	cvE6	0.0000	0.0000	NS	0.0000	0.0000	NT
Bacteria	Actinobacteria	Actinobacteria	Micrococcales	Jonesiaceae	0.0000	0.0000	NS	0.0000	0.0000	NT
Bacteria	Bacteroidetes	Sphingobacteriia	Sphingobacteriales	E6aC02	0.0000	0.0000	NS	0.0000	0.0000	NT
Bacteria	Proteobacteria	Gammaproteobacteria	Thiotrichales	EV818SWSAP88	0.0000	0.0000	NS	0.0000	0.0000	NS
Bacteria	Firmicutes	Bacilli	C178B	unknown family	0.0000	0.0000	NS	0.0000	0.0000	NT
Bacteria	Bacteroidetes	Cytophagia	Order III	BIgi5	0.0000	0.0000	NT	0.0000	0.0000	NS
Bacteria	Chloroflexi	Dehalococcoidia	Dehalococcoidales	Dehalococcoidaceae	0.0000	0.0000	NS	0.0000	0.0000	NT
Bacteria	Bacteroidetes	Sphingobacteriia	Sphingobacteriales	ST-12K33	0.0000	0.0000	NS	0.0000	0.0000	NT
Bacteria	Firmicutes	Bacilli	Bacillales	Sporolactobacillaceae	0.0000	0.0000	NS	0.0000	0.0000	NT
Bacteria	Proteobacteria	Alphaproteobacteria	Rhizobiales	alphaI cluster	0.0000	0.0000	NS	0.0000	0.0000	NT
Bacteria	Verrucomicrobia	Multi-affiliation	Multi-affiliation	Multi-affiliation	0.0000	0.0000	NS	0.0000	0.0000	NT
Bacteria	Proteobacteria	Alphaproteobacteria	Sphingomonadales	AKYG937	0.0000	0.0000	NS	0.0000	0.0000	NT
Bacteria	Actinobacteria	Actinobacteria	Streptosporangiales	Streptosporangiaceae	0.0000	0.0000	NS	0.0000	0.0000	NT
Bacteria	Firmicutes	Clostridia	Clostridiales	Eubacteriaceae	0.0000	0.0000	NS	0.0000	0.0000	NT
Bacteria	Actinobacteria	Actinobacteria	Frankiales	Sporichthyaceae	0.0000	0.0000	NS	0.0000	0.0000	NT
Bacteria	Actinobacteria	Rubrobacteria	Rubrobacterales	Rubrobacteriaceae	0.0000	0.0000	NS	0.0000	0.0000	NS
Bacteria	Proteobacteria	Betaproteobacteria	Nitrosomonadales	Gallionellaceae	0.0000	0.0000	NS	0.0000	0.0000	NT
Bacteria	Planctomycetes	Phycisphaerae	C86	unknown family	0.0000	0.0000	NS	0.0000	0.0000	NT
Bacteria	Proteobacteria	Gammaproteobacteria	Methylococcales	Crenotrichaceae	0.0000	0.0000	NS	0.0000	0.0000	NT
Bacteria	Actinobacteria	Actinobacteria	Kineosporiales	Kineosporiaceae	0.0000	0.0001	NS	0.0000	0.0000	NT
Bacteria	Bacteroidetes	Bacteroidia	Multi-affiliation	Multi-affiliation	0.0000	0.0000	NT	0.0000	0.0000	NS
Bacteria	Planctomycetes	Phycisphaerae	Phycisphaerales	AKAU3564 sediment group	0.0000	0.0000	NS	0.0000	0.0000	NT
Bacteria	Verrucomicrobia	Spartobacteria	Chthoniobacterales	FukuN18 freshwater group	0.0000	0.0000	NS	0.0000	0.0000	NT
Bacteria	Actinobacteria	Actinobacteria	Catenulisporales	Catenulisporaceae	0.0000	0.0000	NS	0.0000	0.0000	NT
Bacteria	Firmicutes	Clostridia	Clostridiales	MAT-CR-H4-C10	0.0000	0.0000	NS	0.0000	0.0000	NT
Bacteria	Fusobacteria	Fusobacteriia	Fusobacteriales	boneC3G7	0.0000	0.0000	NT	0.0000	0.0000	NS
